# A *Legionella* toxin mimics tRNA and glycosylates the translation machinery to trigger a ribotoxic stress response

**DOI:** 10.1101/2022.06.10.495705

**Authors:** Advait Subramanian, Lan Wang, Tom Moss, Mark Voorhies, Smriti Sangwan, Erica Stevenson, Ernst H. Pulido, Samentha Kwok, Nevan J. Krogan, Danielle L. Swaney, Stephen N. Floor, Anita Sil, Peter Walter, Shaeri Mukherjee

**Author notes:** Authors contributed equally (Advait Subramanian, Lan Wang). Bay Area Institute of Science, Altos Labs, Redwood City, USA.

## Abstract

Pathogens often secrete proteins or nucleic acids that mimic the structure and/or function of molecules expressed in their hosts. Molecular mimicry empowers pathogens to subvert critical host processes and establish infection. We report that the intracellular bacterium *Legionella pneumophila* secretes the toxin SidI (substrate of icm/dot transporter I), which possesses a transfer RNA (tRNA)-like shape and functions as a mannosyl transferase. The 3.1 Å cryo-EM structure of SidI reveals an N-terminal domain that exhibits a characteristic ‘inverted L-shape’ and charge distribution that is present in two other known protein mimics of tRNAs, the bacterial elongation factor EF-G and the mammalian release factor eRF1. In addition, we show that SidI’s C-terminal domain adopts a glycosyl transferase B fold similar to a mannosyl transferase. This molecular coupling of the protein’s fold and enzymatic function allows SidI to bind and glycosylate components of the host translation apparatus, including the ribosome, resulting in a robust block of protein synthesis that is comparable in potency to ricin, one of the most powerful toxins known. Additionally, we find that translational pausing activated by SidI elicits a stress response signature reminiscent of the ribotoxic stress response that is activated by elongation inhibitors that induce ribosome collisions. SidI-mediated effects on the ribosome activate the stress kinases ZAKα and p38, which in turn drive an accumulation of the protein activating transcription factor 3 (ATF3). Intriguingly, ATF3 escapes the translation block imposed by SidI, translocates to the nucleus, and orchestrates the transcription of stress-inducible genes that promote cell death. Thus, using *Legionella* and its effectors as tools, we have unravelled the role of a ribosome-to-nuclear signalling pathway that regulates cell fate.
