## Supplemental table S1 for "A *Legionella* toxin mimics tRNA and glycosylates the translation machinery to trigger a ribotoxic stress response"

### Sheet: 293T replicate 1
Protein IDs	Gene names	iBAQ intensity GST	iBAQ intensity GST-SidI	GST-SidI/GST enrichment
P26640	VARS	1664900	2.51263e+09	1509.18
Q9Y3I0	RTCB	631030	362930000	575.139
Q9P2E9;Q8N4C6	RRBP1	2055500	295934000	143.972
P23246	SFPQ	130014900	11545740000	88.8032
P07910;P0DMR1;O60812;B7ZW38;B2RXH8	HNRNPC	4543400	400814300	88.219
P36578	RPL4	39426000	2983891000	75.6833
P38159;Q96E39;O75526;Q8N7X1	RBMX;RBMXL1	5411600	401270000	74.15
P39023;Q92901	RPL3	8769400	622090000	70.9387
Q9NYF8	BCLAF1	3070000	190454000	62.0371
Q15233	NONO	22013900	1337945000	60.7773
P09874	PARP1	6841450	400020300	58.4701
P41091;Q2VIR3	EIF2S3;EIF2S3L	1502700	86382900	57.4851
Q9BUJ2	HNRNPUL1	672540	31748000	47.2061
P68104;Q5VTE0	EEF1A1;EEF1A1P5	546053000	24122000000	44.1752
P29692	EEF1D	42804700	1.76132e+09	41.1479
P60842;Q14240	EIF4A1	4298100	175049300	40.7271
P68371;P04350	TUBB4B;TUBB4A	107155900	3.78571e+09	35.329
P06748	NPM1	32615000	1093530000	33.5284
Q9NX58	LYAR	8930560	296007800	33.1455
P05388;Q8NHW5	RPLP0;RPLP0P6	2113500	69024700	32.659
P19338	NCL	62158000	2.01987e+09	32.4958
Q08211	DHX9	27721970	880890000	31.7759
P26641	EEF1G	1293428000	40196110000	31.0772
P38919	EIF4A3	3583400	105467700	29.4323
P31943	HNRNPH1	34406600	975736800	28.359
P43243	MATR3	6168600	174461000	28.2821
Q9HCE1	MOV10	4896900	124501000	25.4245
Q9UMS4	PRPF19	8927200	214029100	23.9749
Q14980	NUMA1	3606700	81943000	22.7197
P62195	PSMC5	836780	15587000	18.6274
P00558;P07205	PGK1	1329900	24365000	18.3209
P08865	RPSA	4490900	81115000	18.0621
P11142;P54652;P11021	HSPA8;HSPA2	11617200	204500180	17.6032
P78371	CCT2	2225000	38558000	17.3294
Q7L2E3	DHX30	7130800	121641700	17.0586
Q09028;Q16576	RBBP4;RBBP7	4247590	72396640	17.0442
P52597	HNRNPF	10037000	161320000	16.0725
Q00839	HNRNPU	21542400	293767000	13.6367
P67809;Q9Y2T7	YBX1	30372000	393048000	12.9411
P61247	RPS3A	2027000	23327000	11.5081
Q9BVA1;Q13885;Q9BUF5	TUBB2B;TUBB2A;TUBB6	4651200	48152400	10.3527
P07437;A6NNZ2;CON__ENSEMBL:ENSBTAP00000025008;Q9H4B7	TUBB	26467000	255710000	9.66147
P16152;O75828	CBR1;CBR3	3429200	32796740	9.56396
P68363;P68366;A6NHL2;Q9H853	TUBA1B;TUBA4A	159519000	1436285000	9.00385
P08670;P17661;P41219	VIM	15792400	140710000	8.90998
O00148;Q13838	DDX39A;DDX39B	3358000	29859200	8.89196
Q9BY77	POLDIP3	3660400	31983000	8.73757
P35998	PSMC2	950460	7908800	8.32102
P55795	HNRNPH2	1211500	8724400	7.20132
P13716	ALAD	1426700	10127000	7.0982
P42696	RBM34	5826300	40584000	6.96566
Q9Y265	RUVBL1	2206200	13209000	5.98722
O94905;O75477	ERLIN2;ERLIN1	1511600	8369400	5.53678
O43175	PHGDH	1833200	9647700	5.26276
P12268	IMPDH2	883730	4566000	5.16674
Q8IWS0	PHF6	9605100	48226200	5.0209
P49411	TUFM	25558300	126428700	4.94668
P22626	HNRNPA2B1	7245300	35641000	4.91919
P14373	TRIM27	4888800	23370700	4.78046
P63261;P60709;Q6S8J3;A5A3E0;Q9BYX7;P0CG38;Q562R1;P0CG39	ACTG1;ACTB	184427200	873098300	4.73411
P07814	EPRS	7600400	35937000	4.7283
P68133;P68032;P63267;P62736	ACTA1;ACTC1;ACTG2;ACTA2	3686500	16190000	4.3917
Q969W1	ZDHHC16	1541010	6712800	4.3561
P00352	ALDH1A1	7608400	33042430	4.34289
P78527	PRKDC	4936000	21207000	4.29639
Q16531	DDB1	21159320	76360500	3.60884
Q8IY81	FTSJ3	5082100	16421000	3.23114
P06576	ATP5B	9243000	29250600	3.16462
Q9BQ67	GRWD1	9477400	27966000	2.95081
P26373	RPL13	10461700	30641000	2.92887
P06733;P13929;P09104	ENO1	22831800	59673400	2.61361
Q08554	DSC1	22105300	56389800	2.55096
Q12905	ILF2	62324100	152200000	2.44207
P24534	EEF1B2	26483300	62756300	2.36966
P46777	RPL5	26564300	61405000	2.31156
Q00610;P53675	CLTC	21106000	47039000	2.2287
Q8TDN6	BRIX1	143684900	316361000	2.20177
P15880	RPS2	1949400	4231300	2.17057
P36405	ARL3	5043200	10860200	2.15343
Q96I99	SUCLG2	2099100	4434900	2.11276
P04259	KRT6B	317531000	651720000	2.05246
P10109	FDX1	8933700	18073800	2.0231
Q99832	CCT7	7222600	14364000	1.98876
P05141;P12236;P12235;Q9H0C2	SLC25A5;SLC25A6;SLC25A4;SLC25A31	7065900	13158100	1.8622
P25705	ATP5A1	549270000	1017400000	1.85228
P68871;P02042;CON__Q3SX09;CON__P02070;P69892;P69891;P02100	HBB;HBD	467579000	862370000	1.84433
O00471	EXOC5	103169000	184181000	1.78524
Q01085	TIAL1	35350300	62871000	1.77851
P35579;P35749	MYH9	17566400	31194000	1.77578
O00231	PSMD11	10871800	18309180	1.6841
P63244	GNB2L1	2633300	4372700	1.66054
Q7L5Y9	MAEA	28886000	47162900	1.63273
P28336	NMBR	40654000	64806000	1.59409
Q9Y230	RUVBL2	6627400	10386000	1.56713
Q8NBE8	KLHL23	15655600	23815100	1.52119
Q8NFA0	USP32	13521500	20515400	1.51724
P38646	HSPA9	333854500	496630000	1.48756
P11498	PC	256122000	375468000	1.46597
Q9P1Y5	CAMSAP3	87594000	125430000	1.43195
Q8WUM4	PDCD6IP	22665600	32409700	1.42991
Q6P2Q9	PRPF8	97129000	132411000	1.36325
O76031	CLPX	91015000	117111000	1.28672
O00635	TRIM38	260957000	322309000	1.2351
Q9Y490	TLN1	57481300	69697000	1.21252
P13804	ETFA	606440000	721790000	1.19021
O75955	FLOT1	1462200	1726800	1.18096
Q9BY67	CADM1	54391000	61137000	1.12403
Q9H7N4	SCAF1	36979000	41074400	1.11075
P11586	MTHFD1	94069000	100794000	1.07149
Q5T2N8	ATAD3C	137510000	145011000	1.05455
Q9BXL7	CARD11	7130000	7353900	1.0314
O14920	IKBKB	27850000	28584000	1.02636
Q5T1B0	AXDND1	47214840	48153000	1.01987
O43813	LANCL1	68183700	69081500	1.01317
P31327	CPS1	143940000	144255000	1.00219
Peptides uniquely detected in GST-SidI pulldown eluates
Protein IDs	Gene names	Intensity GST	Intensity GST-SidI
O00232	PSMD12	0	8036900
O00303	EIF3F	0	8286400
O00410	IPO5	0	11562000
O15523;O00571;P17844;Q92841	DDX3Y;DDX3X;DDX5;DDX17	0	4602200
O15160	POLR1C	0	8202000
O43159	RRP8	0	3205150
O60264	SMARCA5	0	5359100
O60841	EIF5B	0	2164900
O75131	CPNE3	0	4386900
O75643	SNRNP200	0	4538200
O95232	LUC7L3	0	6559500
O95793	STAU1	0	21169000
O96019	ACTL6A	0	5925700
P04040	CAT	0	59471000
P04075	ALDOA	0	3995600
P05387	RPLP2	0	2536000
P05455	SSB	0	9702900
P08237	PFKM	0	4690200
P08397	HMBS	0	45704000
P09651;Q32P51	HNRNPA1;HNRNPA1L2	0	11887000
P62987;P62979;P0CG47;P0CG48	UBA52;RPS27A;UBB;UBC	0	44525300
P13639	EEF2	0	5368900
P16403	HIST1H1C	0	3334500
P16989	YBX3	0	3524500
P17858	PFKL	0	10163700
P18124	RPL7	0	10652000
P20042	EIF2S2	0	22288000
P20073	ANXA7	0	4792000
P22234	PAICS	0	6079200
P22695	UQCRC2	0	15565000
Q9NRH3;P23258	TUBG2;TUBG1	0	12866000
P23381	WARS	0	2440600
P23396	RPS3	0	6455300
P23526	AHCY	0	17550000
P26599	PTBP1	0	3472100
P31689	DNAJA1	0	4666500
P35251	RFC1	0	12614000
P35580;Q7Z406	MYH10	0	135006900
P39748	FEN1	0	18581000
P40938	RFC3	0	2802900
P46013	MKI67	0	20810000
P46087	NOP2	0	11288000
P48634	PRRC2A	0	6564900
P49589	CARS	0	7745000
P49750	YLPM1	0	2807800
Q8NFI4;P50502	ST13P5;ST13	0	5560500
P50990	CCT8	0	4176800
P50991	CCT4	0	7988500
P50995	ANXA11	0	3879700
P51116;Q06787	FXR2	0	46050800
P51991	HNRNPA3	0	12413000
P55084	HADHB	0	10773000
P55209;Q99733	NAP1L1	0	29881800
P61313	RPL15	0	9048900
P62241	RPS8	0	16304000
P62424	RPL7A	0	68709000
P83111	LACTB	0	70088000
Q00577	PURA	0	10824000
Q02413	DSG1	0	3102000
Q02878	RPL6	0	57987900
Q05639	EEF1A2	0	1.79645e+09
Q13148	TARDBP	0	2946700
Q13243;Q13247;Q08170	SRSF5;SRSF6;SRSF4	0	32942000
Q13601	KRR1	0	8688700
Q14103	HNRNPD	0	43304000
Q14444	CAPRIN1	0	51908000
Q14690	PDCD11	0	11297000
Q15050	RRS1	0	19855000
Q15427	SF3B4	0	4255700
Q3ZCM7	TUBB8	0	6071100
Q52LJ0	FAM98B	0	15595000
Q5TDH0	DDI2	0	3677400
Q6DD87	ZNF787	0	2967100
Q6PKG0	LARP1	0	25914300
Q6YP21	CCBL2	0	5941100
Q71U36;P0DPH8;P0DPH7;Q6PEY2	TUBA1A;TUBA3E	0	17375000
Q7L0Y3	TRMT10C	0	12149000
Q7Z7K6	CENPV	0	4303500
Q86U42	PABPN1	0	4572400
Q8IV48	ERI1	0	2328000
Q8N895	ZNF366	0	21958000
Q8NC51	SERBP1	0	2950000
Q8NCA5	FAM98A	0	50308000
Q8WWM7	ATXN2L	0	25277700
Q92552	MRPS27	0	10743000
Q92734	TFG	0	6419700
Q92804;P35637	TAF15;FUS	0	5246300
Q92900	UPF1	0	65482000
Q96ME7	ZNF512	0	5137000
Q96PK6	RBM14	0	9573100
Q99848	EBNA1BP2	0	79774000
Q9BQG0	MYBBP1A	0	18809000
Q9C0C9	UBE2O	0	16054000
Q9H0A0	NAT10	0	33252000
Q9H0D6	XRN2	0	6074800
Q9H0S4	DDX47	0	9816000
Q9H6R4	NOL6	0	6034000
Q9NR30;Q9BQ39	DDX21	0	153958000
Q9NUD5	ZCCHC3	0	7544100
Q9NUL3	STAU2	0	3829300
Q9UKM9	RALY	0	3120300
Q9UKV3	ACIN1	0	1284800
Q9UQ80	PA2G4	0	32978000
Q9Y266	NUDC	0	7640700
Q9Y2K5	R3HDM2	0	3894900
Q9Y2W1	THRAP3	0	310112400
Q9Y383	LUC7L2	0	15888000
Q9Y5B9	SUPT16H	0	7895200

### Sheet: 293T replicate 2
Protein IDs	Gene names	iBAQ intensity GST	iBAQ intensity GST-SidI	GST-SidI/GST enrichment
P83731	RPL24	232000	19922000	85.8707
Q06787	FMR1	66580	5509200	82.7456
P26640	VARS	6712320	456471800	68.0051
Q9P2E9	RRBP1	704880	26922000	38.1937
P61254;Q9UNX3	RPL26;RPL26L1	2721290	91599000	33.6601
O60841	EIF5B	1555800	40968000	26.3324
Q01130	SRSF2	230120	5719100	24.8527
Q9BQG0	MYBBP1A	4608100	96237000	20.8843
P51116	FXR2	907860	18773000	20.6783
Q96I25	RBM17	1594200	29136700	18.2767
Q14980	NUMA1	674380	12297000	18.2345
P28161;Q03013;P09488;P46439	GSTM2;GSTM4;GSTM1	1312200	22612000	17.2321
P39023	RPL3	49055020	818183200	16.6789
Q6P2Q9	PRPF8	528750	8599800	16.2644
Q9Y5B9	SUPT16H	11023800	166587000	15.1116
Q13247	SRSF6	1703400	25725400	15.1024
Q9UMS4	PRPF19	6870100	94616515	13.7722
P46777	RPL5	6928700	93374000	13.4764
P29692	EEF1D	173464300	2267847600	13.0739
P48047	ATP5O	553050	6793700	12.2841
P17844	DDX5	2907800	35565000	12.2309
Q9NX58	LYAR	6527400	73951000	11.3293
Q9Y383;Q9NQ29	LUC7L2	11899600	133125300	11.1874
P15880	RPS2	6759200	74052000	10.9557
P24534	EEF1B2	11444300	125187270	10.9388
P56182	RRP1	1927000	20558500	10.6687
Q05639	EEF1A2	25989710	276662200	10.6451
P38159;Q96E39;O75526;Q8N7X1	RBMX;RBMXL1	9469200	99816700	10.5412
P27635;Q96L21	RPL10	37077430	382830530	10.3252
P68104;Q5VTE0	EEF1A1;EEF1A1P5	604037000	6.13503e+09	10.1567
P62701;P22090;Q8TD47	RPS4X	8336900	82987600	9.95425
Q92499	DDX1	645300	6402720	9.92208
Q13243	SRSF5	2295100	22676730	9.8805
P18621	RPL17	9205400	89384000	9.70995
P62753	RPS6	73284630	708966600	9.67415
P31327	CPS1	1921300	18251000	9.4993
P61247	RPS3A	153774390	1454867190	9.46105
Q9NR30	DDX21	2713800	25450570	9.3782
Q02878	RPL6	55928600	501317400	8.96352
P62424	RPL7A	100279900	884495400	8.82027
P05388;Q8NHW5	RPLP0;RPLP0P6	19443040	169016500	8.69291
P36578	RPL4	169075500	1434295370	8.48317
P32969	RPL9	6316500	52800000	8.35906
P40429;Q6NVV1	RPL13A	46367300	384045240	8.28267
P06748	NPM1	144481200	1179183000	8.1615
P62241	RPS8	41785430	340001950	8.13685
P05141	SLC25A5	687930	5559350	8.08127
P47914	RPL29	39016580	309674800	7.93701
Q9Y3I0	RTCB	3422200	26794641	7.82965
P52272	HNRNPM	100105600	782753570	7.81928
Q9H0D6	XRN2	847980	6600600	7.78391
O75494	SRSF10	1592300	12233000	7.6826
Q08211	DHX9	12525100	94891900	7.57614
P46781	RPS9	50199890	379056990	7.55095
P11388	TOP2A	2886100	21732470	7.53005
Q9BVP2	GNL3	365200	2681730	7.34318
Q8WXX5	DNAJC9	1636300	11727578	7.16713
P61313	RPL15	86562700	600702200	6.9395
Q92522	H1FX	11891960	82277860	6.91878
Q00839	HNRNPU	808400	5447700	6.73887
Q9BQ67	GRWD1	317820	2136510	6.72239
P62917	RPL8	141844400	953310380	6.72082
Q96PK6	RBM14	4640400	31070000	6.69554
P26641	EEF1G	1.6771e+09	11162981000	6.65611
P26373	RPL13	176553400	1162123700	6.58228
O95232	LUC7L3	476530	3113600	6.5339
Q5T9A4	ATAD3B	2464900	15969000	6.47856
O43143	DHX15	1000900	6477600	6.47178
Q92841	DDX17	4682400	29349000	6.26794
Q99729	HNRNPAB	1181000	7301000	6.18205
P35249	RFC4	123820	742030	5.99281
P36542	ATP5C1	2738500	16383000	5.98247
P84098	RPL19	108761200	632171500	5.81247
P62081	RPS7	20792200	116229800	5.59007
Q9UN86	G3BP2	1602500	8864700	5.53179
P19338	NCL	113340900	614024100	5.4175
Q9NZI8;Q9Y6M1	IGF2BP1	16091000	86803300	5.39452
P62906	RPL10A	24157530	129009890	5.34036
Q07955	SRSF1	3087000	16277000	5.27276
O43390	HNRNPR	788380	4130600	5.23935
P67809;P16989;Q9Y2T7	YBX1	37483000	194490000	5.18875
Q07020	RPL18	53392370	270250800	5.0616
P05198	EIF2S1	875060	4211800	4.81316
P50914	RPL14	43975510	208395700	4.7389
P35580	MYH10	36994330	168612150	4.55778
P10412;P16402;Q02539;P22492;P16401	HIST1H1E;HIST1H1D;HIST1H1A	26999170	121190450	4.48867
P09651;Q32P51	HNRNPA1	82915640	370784300	4.47183
P62995	TRA2B	3956000	16947000	4.28387
P51991	HNRNPA3	13249000	56173000	4.23979
P16403	HIST1H1C	185484900	771540200	4.15958
Q14498	RBM39	4794400	19610100	4.09021
P62750	RPL23A	5817500	23587000	4.05449
P46778	RPL21	6438650	25914670	4.02486
Q9UKV3	ACIN1	859830	3455100	4.01835
P16152	CBR1	122523760	481481000	3.92969
Q86V81	ALYREF	59401100	233211100	3.92604
Q9Y3Y2	CHTOP	4987400	19026000	3.81481
P61964	WDR5	2762500	10524000	3.80959
Q13151	HNRNPA0	13720890	49926400	3.63871
Q16629	SRSF7	1318100	4771100	3.61968
O00571;O15523	DDX3X;DDX3Y	3580100	12685000	3.5432
P35659	DEK	1316400	4651300	3.53335
P52597	HNRNPF	21459300	72959630	3.39991
P21266	GSTM3	68260250	232022740	3.39909
P18124	RPL7	92875140	314149800	3.3825
P55209	NAP1L1	787470	2660800	3.37892
O75643	SNRNP200	645870	2178600	3.37312
Q99459	CDC5L	4561170	15341900	3.36359
O75828	CBR3	21947600	72443270	3.30074
P11142;P54652	HSPA8;HSPA2	24549150	79086700	3.22157
P07305	H1F0	2080300	6139800	2.9514
P31943;P55795	HNRNPH1;HNRNPH2	19453000	57270000	2.94402
P07910;P0DMR1;O60812;B7ZW38;B2RXH8	HNRNPC	76671100	225335390	2.93899
Q14103	HNRNPD	5797000	16676000	2.87666
Q13835	PKP1	7216400	19661900	2.72461
P46782	RPS5	5396400	14085560	2.61018
P0DN76;Q01081	U2AF1	38313000	96229400	2.51166
P38919	EIF4A3	9028500	22269000	2.46652
P09211	GSTP1	626767080	1.54417e+09	2.46371
P38646	HSPA9	278580200	675527700	2.42489
Q99623	PHB2	234040	554330	2.36853
P11387	TOP1	3867400	8910260	2.30394
P22626	HNRNPA2B1	98253650	225482100	2.2949
P62269	RPS18	289530	642160	2.21794
Q96HS1	PGAM5	5193400	11444000	2.20357
O75367;Q9P0M6	H2AFY;H2AFY2	489410	1070840	2.18802
P23246	SFPQ	16015000	34317000	2.1428
P62879;Q9HAV0	GNB2;GNB4	5821210	12394890	2.12926
P0DMV9;P0DMV8	HSPA1B;HSPA1A	58627590	124592300	2.12515
O60832	DKC1	1993680	4156300	2.08474
P23396	RPS3	4466500	9243500	2.06952
P11021	HSPA5	6222610	12865640	2.06756
Q09028	RBBP4	2490900	5074400	2.03718
Q00059	TFAM	1428600	2752500	1.92671
Q12906	ILF3	2906700	5425300	1.86648
Q08945	SSRP1	8861900	16306000	1.84001
Q00610;P53675	CLTC	5023200	8968860	1.78549
Q16630	CPSF6	269370	479160	1.77882
P17480	UBTF	2571700	4396800	1.70969
P06576	ATP5B	3847150	6516640	1.69389
P26368	U2AF2	996860	1672910	1.67818
P09874	PARP1	36712000	59292420	1.61507
Q15233	NONO	13706400	20939800	1.52774
P68371	TUBB4B	13445000	19837000	1.47542
P14868	DARS	1435500	2038500	1.42006
O43809	NUDT21	818590	1103800	1.34842
Q9NYL9	TMOD3	237430	302700	1.2749
Q96S19	C16orf13	11950000	15038000	1.25841
Q9Y4U1	MMACHC	535540	653710	1.22066
P49411	TUFM	5998090	7119010	1.18688
Q01064	PDE1B	13862000	16358500	1.1801
P07195;Q6ZMR3;P07864;P00338	LDHB;LDHAL6A;LDHC;LDHA	7594500	8844080	1.16454
P60174	TPI1	4340600	4997190	1.15127
P22087	FBL	2495940	2756510	1.1044
P08238;P07900;Q14568;Q58FF8	HSP90AB1;HSP90AA1	27166000	29113950	1.07171
P63261	ACTG1	640290800	679510000	1.06125
Q4AC94	C2CD3	39702000	39920600	1.00551
Peptides uniquely detected in GST-SidI pulldown eluates
Protein IDs	Gene names	Intensity GST	Intensity GST-SidI
A5D8W1	CFAP69	0	5372500
O00425	IGF2BP3	0	838390
O14617	AP3D1	0	2795700
O14654	IRS4	0	5609300
O15042	U2SURP	0	6729400
O75533	SF3B1	0	22508000
O75683	SURF6	0	12039000
O95793	STAU1	0	5010300
P11940;Q13310	PABPC1;PABPC4	0	559420
P20042	EIF2S2	0	3995700
P22695	UQCRC2	0	3140700
Q2VIR3;P41091	EIF2S3L;EIF2S3	0	1158800
P42696	RBM34	0	6892100
P43246	MSH2	0	64882
P49756	RBM25	0	5234900
P51114	FXR1	0	1543900
P62913	RPL11	0	1620800
P68032;P68133	ACTC1;ACTA1	0	625810
Q13435	SF3B2	0	1643300
Q15024	EXOSC7	0	501440
Q15050	RRS1	0	3942900
Q15393	SF3B3	0	799490
Q5BKZ1	ZNF326	0	220030
Q5RKV6	EXOSC6	0	4515400
Q5SSJ5	HP1BP3	0	549620
Q7Z2T5	TRMT1L	0	349000
Q86VM9	ZC3H18	0	3105700
Q8IWS0	PHF6	0	11090000
Q8IYB3	SRRM1	0	9633600
Q8IZL8	PELP1	0	5302000
Q92665	MRPS31	0	1166400
Q96QD9	FYTTD1	0	998490
Q96T37	RBM15	0	10818000
Q9BQ39	DDX50	0	1370900
Q9BRJ6	C7orf50	0	7902800
Q9BVA1;Q13885	TUBB2B;TUBB2A	0	1148800
Q9H7E9	C8orf33	0	1299800
Q9HC36	RNMTL1	0	6965700
Q9NPD3	EXOSC4	0	338660
Q9NQ55	PPAN	0	8196900
Q9NQT5	EXOSC3	0	400180
Q9NVI7	ATAD3A	0	538600
Q9NWH9	SLTM	0	1551900
Q9UHB9	SRP68	0	3011300

### Sheet: RRL
Protein IDs	Gene names	iBAQ intensity GST	iBAQ intensity GST-SidI	GST-SidI/GST enrichment
G1SGR6	RPL29	172010	171676300	998.06
G1SKF7	RPL6	1541510	115370000	74.8422
G1TII0	RPL15	1358300	59741000	43.9822
G1STW0	RPL7A	5047100	194776430	38.5918
G1TWP4	VARS	30351880	1.16901e+09	38.5154
P53787	EEF1D	54640000	2.07048e+09	37.8932
G1SRW8	SLFN14	5599860	204119630	36.4508
G1TUT9	RPS2	109540	3319680	30.3056
A0A5F9C8H6	PSIP1	2659058	75016200	28.2116
A0A5F9D931	KTN1	35681400	782137000	21.92
G1TL06	RPL3	20220200	405545350	20.0564
G1TN72	RPS3A	16739520	301416000	18.0063
G1TZB5	RPL8	7344200	130808380	17.8111
G1SVW5	RPL4	7723210	135711910	17.572
G1TSH8	YBX1	2495500	42611000	17.0751
G1U8P2	RPL19	65359	1045000	15.9886
G1SZF4	RPL18	2196600	31608000	14.3895
G1ST96	RPL13	23388180	325217980	13.9052
G1SPK4	RPLP0	15504900	207818860	13.4034
G1TTA9	RPS6	33375650	423971730	12.703
P68105	EEF1A1	439699000	5521799000	12.5581
B7NZQ2	RPL10	10029700	123148000	12.2783
G1U752	RPL9	131730	1566400	11.891
A0A5F9DAX6	CARS	4169680	46507200	11.1537	peptides matched by BLASTp
G1TYL6	RPL19	31599320	285331980	9.02969
G1T336	DDX3X	2583400	14305000	5.53728
B7NZS8	RPS9	2308670	10602020	4.59226
A0A5F9CJP2	USP38	657940	2320560	3.52701
P29694	EEF1G	2865101000	8.53765e+09	2.97988
G8ZF20	HBA1	1953700	5772500	2.95465
A0A5F9C5D4	ARFGEF3	34593800	89589500	2.58976
A0A5F9C4G7	CPS1	11692100	25842200	2.21023
A0A5F9DEH6	CBR1	23918750	52439730	2.19241
A0A5F9CAX1	BVRB	36627000	56106000	1.53182
P62975	UB	1581058	2040201	1.2904
G1T9M9	HSPA8	61864000	74691900	1.20736
P34826	EEF1B	2561494	3061170	1.19507
G1SR48	DSG1	12125200	14150760	1.16705
G1SKT4	ATP5A1	38683490	44594626	1.15281
A0A5F9C6Z5	ZNF268	61712000	67370800	1.0917
A0A5F9CWK5	PRDX4	16031380	17318530	1.08029
Peptides uniquely detected in GST-SidI pulldown eluates
Protein IDs	Gene names	Intensity GST	Intensity GST-SidI
A0A5F9DPA9	N/A	0	6341900
A0A5F9D5M0	TRIM56	0	2427900
A0A5F9DCR7	DDX1	0	298770
Q0QEW4	RPL18	0	1776200
P34032	TMSB4	0	1277500
